# Phage-encoded CasPRs transcriptionally silence diverse CRISPR-Cas systems

**DOI:** 10.64898/2026.02.23.707548

**Authors:** Edith M. Sanderson, Julieta Peralta, Sam Nouwens, Luke Oriolt, Victoria M. Hayes, Brett K. Kaiser, Alexander J. Meeske

## Abstract

Anti-CRISPRs (Acrs) are diverse proteins or RNAs that protect invading phages and plasmids from host CRISPR-Cas immunity. Most Acrs neutralize their cognate Cas proteins via direct physical interaction. Here we describe CasPRs, a particularly widespread family of DNA-binding Acrs that recognize specific sequence motifs within cas gene coding regions, thereby blocking RNA polymerase and silencing transcription. We demonstrate that eight diverse CasPRs bind to the *cas8b* gene to repress the type I-B CRISPR-Cas system in its native host, *Listeria seeligeri*. Meanwhile, a CasPR from *Streptococcus dysgalactiae* silences type II-A CRISPR-Cas immunity by binding to the *cas9* coding sequence. We found that one CasPR is required to inhibit CRISPR immunity during lysogeny by its host prophage. Taken together, our results indicate that members of the CasPR family have diverged to silence completely unrelated CRISPR types, and suggest transcriptional repression is a common mode of phage-mediated immune antagonism.
