## Supplementary material for "Phage-encoded CasPRs transcriptionally silence diverse CRISPR-Cas systems": Table S1. Strains Plasmids and Oligos used in this study

### Sheet: Strains
Species	Strain	Alias	Genotype	Origin	Construction Notes
L. seeligeri	LS1	n/a	WT	ATCC
L. seeligeri	LS1	n/a	rpoC-His10	This study	Homologous recombination mediated insert of His10-tagged RpoC allele
L. seeligeri	LS1	n/a	ΦEGDE lysogen	This study	Infection of LS1 with ΦEGDE
L. seeligeri	LS1	n/a	ΦEGDE𝚫casPRIB1 lysogen	This study	Homologous recombination mediated deletion of CasPRIB1 from lysogen

### Sheet: Phages
Phage	Host	Genotype	Origin	Construction Notes
ΦEGDE	L. monocytogenes	WT	Meeske et al. 2020 Science	Induced from host lysogen
ΦEGDE	L. monocytogenes	𝚫CasPRIB1	This study	Induced from host lysogen

### Sheet: Plasmids
Plasmid	Description	Vector Backbone	Source	Construction Notes
pAM8	E. coli-Listeria shuttle vector (amp)	n/a	Meeske, et al. 2018 Mol Cell
pAM84	E. coli-Listeria shuttle vector (amp)	n/a	Katz & Sawyer, et al. 2024 Nature
pAM326	E. coli-Listeria shuttle vector (kan)	n/a	Meeske, et al. 2020 Science
pAM551	E. coli-Listeria shuttle vector with Tet repressor (kan)	pAM326	Katz & Sawyer, et al. 2024 Nature
pPL2e	Listeria integrating vector (erm)	n/a	Lauer, et al. 2002 J Bacteriol.
pAM287	Type II-A CRISPR-Cas system with BsaI entry spc (erm)	pPL2e	Meeske, et al. 2019 Nature
pAM600	Type II-A CRISPR-Cas system with spc targeting pAM8 (erm)	pPL2e	Katz & Sawyer, et al. 2024 Nature
pBH228	Ptet inducible Type I-B CRISPR-Cas system with pAM84 targeting spc (erm)	pPL2e	Katz & Sawyer, et al. 2024 Nature
pAM215	E. coli-Listeria shuttle vector for allelic exchange (kan)	n/a	Meeske et al 2019 Nature
pES26	Ptet inducible CasPRIB1 (kan)	pAM551	This study	Gibson assembly of NcoI/EagI digested vector and CasPRIB1 PCR amplified from LS21 (oES7/oES8)
pLO21	Ptet inducible CasPRIB2 (kan)	pAM551	This study	Gibson assembly of NcoI/EagI digested vector and CasPRIB2 gblock ordered from IDT
pAM618	Ptet inducible AcrIB5 (kan)	pAM551	Katz & Sawyer, et al. 2024 Nature
pBH108	Ptet inducible AcrIB6 (kan)	pAM551	Katz & Sawyer, et al. 2024 Nature
pES2	Ptet inducible AcrIB7 (kan)	pAM551	Katz & Sawyer, et al. 2024 Nature
pES1	Ptet inducible AcrIB8 (kan)	pAM551	Katz & Sawyer, et al. 2024 Nature
pAM385	Ptet inducible AcrIB9 (kan)	pAM551	Katz & Sawyer, et al. 2024 Nature
pLO29	Ptet inducible AcrIB10 (kan)	pAM551	Katz & Sawyer, et al. 2024 Nature
pLO30	Ptet inducible AcrIB11 (kan)	pAM551	This study	Gibson assembly of NcoI/EagI digested vector and AcrIB11 gblock ordered from IDT
pLO31	Ptet inducible AcrIB13 (kan)	pAM551	This study	Gibson assembly of NcoI/EagI digested vector and PCR amplification of LS22 (oADC3/oADC34)
pLO7	Ptet inducible AcrIB15 (kan)	pAM551	This study	Gibson assembly of NcoI/EagI digested vector and PCR amplification of LS6 (oADC9/oADC40)
pLO22	Ptet inducible AcrIB16 (kan)	pAM551	This study	Gibson assembly of NcoI/EagI digested vector and PCR amplification of LS22 (oADC4/oADC35)
pLO70	Ptet inducible CasPRIB2 (AcrIB12) C-terminal his6 (kan)	pAM551	This study	KLD PCR from pLO21 (oLO33/oLO48)
pLO72	Ptet inducible CasPRIB1 (AcrIB14) C-terminal his6 (kan)	pAM551	This study	KLD PCR from pES26 (oLO33/oLO50)
pLO85	Ptet inducible Type I-B CRISPR-Cas system with pAM84 targeting spc Cas3 C terminal 3x-Flag (erm)	pPL2e	This study	KLD PCR from pBH228 (oLO77/oLO78)
pES84	Ptet inducible CasPRIB1𝚫CapR (kan)	pAM551	This study	KLD PCR of pES26 (oES204/oES205)
pES85	Ptet inducible CasPRIB1𝚫AP2 (kan)	pAM551	This study	KLD PCR of pES26 (oES206/oES207)
pES63	Ptet inducible CasPRIB2𝚫2xCapR (kan)	pAM551	This study	KLD PCR of pES26 (oES189/oES192)
pES64	Ptet inducible CasPRIB2𝚫AP2 (kan)	pAM551	This study	KLD PCR of pES26 (oES193/oES194)
pES70	Ptet inducible CasPRIB2𝚫4xHTH (kan)	pAM551	This study	KLD PCR of pES26 (oES196/oES203)
pAM705	Ptet inducible CasPRIB1 C-terminal his6 C33S C35S C37S (kan)	pAM551	This study	KLD PCR of pES26 (oAM2121/oAM2122)
pAM706	Ptet inducible CasPRIB1 C-terminal his6 C56S C58S (kan)	pAM551	This study	KLD PCR of pES26 (oAM2123/oAM2124)
pAM710	Ptet inducible CasPRIB1 C-terminal his6 R148E (kan)	pAM551	This study	KLD PCR of pES26 (oAM2131/oAM2132)
pAM711	Ptet inducible CasPRIB1 C-terminal his6 R149E (kan)	pAM551	This study	KLD PCR of pES26 (oAM2133/oAM2134)
pES91	Ptet inducible CasPR homolog6 (kan)	pAM551	This study	Gibson assembly of NcoI/EagI digested vector and CasPR oligo ordered from TWIST (oES221)
pES92	Ptet inducible CasPR homolog8 (kan)	pAM551	This study	Gibson assembly of NcoI/EagI digested vector and CasPR oligo ordered from TWIST (oES222)
pES93	Ptet inducible CasPR homolog3 (kan)	pAM551	This study	Gibson assembly of NcoI/EagI digested vector and CasPR oligo ordered from TWIST (oES223)
pES94	Ptet inducible CasPR homolog7 (kan)	pAM551	This study	Gibson assembly of NcoI/EagI digested vector and CasPR oligo ordered from TWIST (oES224)
pES95	Ptet inducible CasPR homolog5 (kan)	pAM551	This study	Gibson assembly of NcoI/EagI digested vector and CasPR oligo ordered from TWIST (oES225)
pES96	Ptet inducible CasPR homolog2 (kan)	pAM551	This study	Gibson assembly of NcoI/EagI digested vector and CasPR oligo ordered from TWIST (oES226)
pES97	Ptet inducible CasPR homolog1 (kan)	pAM551	This study	Gibson assembly of NcoI/EagI digested vector and CasPR oligo ordered from TWIST (oES227)
pES99	Ptet inducible CasPRIIA1 (homolog4) (kan)	pAM551	This study	Gibson assembly of NcoI/EagI digested vector and CasPR oligo ordered from TWIST (oES229)
pES101	Ptet inducible LS43 type I-B system (erm)	pPL2e	This study	Gibson assembly of PCR amplified pBH228 (oAM572/oAM1847) and PCR amplified LS43 Cascade (oES241/oES242)
pES102	Ptet inducible LS51 type I-B system (erm)	pPL2e	This study	Gibson assembly of PCR amplified pBH228 (oAM572/oAM1847) and PCR amplified LS51 Cascade (oES241/oES243)
pAM714	Ptet inducible CasPR homolog3 C-terminal his6 (kan)	pAM551	This study	KLD PCR of pES93 (oLO33/oAM2139)
pAM715	Ptet inducible CasPR homolog7 C-terminal his6 (kan)	pAM551	This study	KLD PCR of pES94 (oLO33/oAM2140)
pAM718	Ptet inducible CasPR homolog1 C-terminal his6 (kan)	pAM551	This study	KLD PCR of pES97 (oLO33/oAM2135)
pAM719	Ptet inducible CasPRIIA1 (homolog4) C-terminal his6 (kan)	pAM551	This study	KLD PCR of pES99 (oLO33/oAM2141)
pAM720	Ptet inducible cas8 G17T mutant in pBH228 (erm)	pPL2e	This study	KLD PCR of pBH228 (oAM2145/oAM2146)
pAM721	Ptet inducible Type I-B CRISPR-Cas system with pAM84 targeting spc and cas8 G20S (erm)	pPL2e	This study	KLD PCR of pBH228 (oAM2147/oAM2148)
pAM722	Ptet inducible Type I-B CRISPR-Cas system with pAM84 targeting spc and cas8 W12A (erm)	pPL2e	This study	KLD PCR of pBH228 (oAM2143/oAM2144)
pAM723	Ptet inducible Type I-B CRISPR-Cas system with pAM84 targeting spc and binding site recode (erm)	pPL2e	This study	KLD PCR of pBH228 (oAM2149/oAM2150)
pAM724	RpoC-his10 for allelic exchange in pAM215 (amp)	n/a	Ordered from TWIST
pAM679	pHyper mStayGold in pPL2e (erm)	pPL2e	Hayes & Zhang, et al. 2025 Science
pAM717	mStayGold with CasPRIB1 binding site in pBH228 (erm)	pPL2e	This study	KLD PCR of pAM671 (oAM2151/oAM2152)
pAM727	mStayGold with GG1 mutant CasPRIB1 binding site in pBH228 (erm)	pPL2e	This study	KLD PCR of pAM671 (oAM2152/oAM2161)
pAM728	mStayGold with GG2 mutant CasPRIB1 binding site in pBH228 (erm)	pPL2e	This study	KLD PCR of pAM671 (oAM2151/oAM2162)
pAM729	mStayGold with GG3 mutant CasPRIB1 binding site in pBH228 (erm)	pPL2e	This study	KLD PCR of pAM671 (oAM2151/oAM2163)
pES103	Homologous recombination vector for AcrIB14 KO from phiEGDE (amp)	n/a	Ordered from TWIST

### Sheet: Oligonucleotides
Oligo name	sequence	source	Description
oES7	ACTgatGGATCCaggCAGGAGTGAAATTATATGCCTAAAGCGTTAGA	IDT
oES8	ggacaggcgagagGCTTAATTTTGCTTGTTTTTATATTTATCTATTAAAGGTTTGAAGTATAGT	IDT
oES173	TTT CGC CGG TTG TTA GTA GAG	IDT
oES174	CAG TGT TGG TTC GAA TTC TTC ATC	IDT
oES179	GGCGGCGATAAGAAGGTTAT	IDT
oES180	TTTGTCCGGCAGTTCCTTT	IDT
oES181	CAGCTCTGGTTCCCGTTATC	IDT
oES182	TCCACTTCCACAACATCCAC	IDT
oES183	CGAGTGCTGGTATTGATGTAGAG	IDT
oES184	ATCAGCTGCCGCATTCTT	IDT
oES185	AAATGGGCAAGTGATGATTGAT	IDT
oES186	AATGCCCGCTTCCTCAA	IDT
oES189	ATACTTTTTGGCGGTCATTTTC	IDT
oES192	GGATGCTTAGCTTTGGAGAA	IDT
oES193	CAGAATTTTCTTATCCTGAAGCG	IDT
oES194	AAAAAGGAGGATGCTATCAAAG	IDT
oES196	TAATTTAGCTTTACGCGACATAC	IDT
oES203	AAACCAGGACGCAAAAAAAAA	IDT
oES204	taggtcagcaatatgattgttcatt	IDT
oES205	tatgtgaaatcatgcgggtg	IDT
oES206	cattgtaccatcaacactatcaac	IDT
oES207	atcgaaaagaataagcgctaaG	IDT
oES214	ACGTCACATGTGTGGGATTT	IDT
oES215	CCCTGCTGGAACACAAGAATA	IDT
oES241	aggtcgacagaaatatttattcagatatagcaatactcatagtaggcaca	IDT
oES242	ATTGATAGAGTGAGTTAAACaaacacaagcaacagatgggggtgacaaaa	IDT
oES243	ATTGATAGAGTGAGTTAAACtaaacacaaacaacagagggggtgacaaaa	IDT
oES246	ATGCCGCGATAGATGGTTAC	IDT
oES247	CGCCTTCGATGTTCTCCAATA	IDT
oAM572	GTTTAACTCACTCTATCAATGATAGAGAGCTTATTTTAATTAT	IDT
oAM1847	ataaatatttctgtcgacctccag	IDT
oAM2121	GatacgGacttccaaaccgcatttcc	IDT
oAM2122	cgagtCcggtaatgaaaaagaagtattagctc	IDT
oAM2123	ccgGatgatttcacataacctcttttgag	IDT
oAM2124	gtCcttagcgaaagaaaatgggaataaatatg	IDT
oAM2131	acctataaaatgatgttttcttttaaacg	IDT
oAM2132	GAAttcacaaaaaaagaagatgctataaaagc	IDT
oAM2133	TCagcttttatagcatcttctttttttgtg	IDT
oAM2134	acttgaagcagaagaaaaatatttcaaac	IDT
oAM2135	TTTTCCCCAAAAATCTTTTTCTGCG
oAM2139	ATACTTTTTGCGCCGCC	IDT
oAM2140	TTTATTTCTAGGGGCATACTTTGGG	IDT
oAM2141	GTTCATTTTATCGAGAATAGGTTTAAAAT	IDT
oAM2143	atcattcgctcttacctcaatctc	IDT
oAM2144	GCActtataaattctggcataacgggat	IDT
oAM2145	agaatttataagccaatcattcgc	IDT
oAM2146	TAcataacgggatttttaaatattgttggg	IDT
oAM2147	cgttatgccagaatttataagcc	IDT
oAM2148	TCatttttaaatattgttgggaaagagaatgtg	IDT
oAM2149	GttGatCAAccaGtcattcgctcttacctcaatctc	IDT
oAM2150	AGCggAatCacAggCtttttaaatattgttgggaaagagaatgtg	IDT
oAM2151	aatttataagccaatcCATTTTCTCGACTCCCTTCAAC	IDT
oAM2152	ctggcataacgggaGTTAGCACAGGCGAGGAAT	IDT
oAM2161	aatttataagtgcatcCATTTTCTCGACTCCCTTCAAC	IDT
oAM2162	cttacataacgggaGTTAGCACAGGCGAGGAAT	IDT
oAM2163	ctggcataacgtcaGTTAGCACAGGCGAGGAAT	IDT
oADC3	CTgatGGATCCaggAAGGGAGTCGAGAAAATGAAAAAAAAATATCCATTGGAACGAC	IDT
oADC4	CTgatGGATCCaggAAGGGAGTCGAGAAAATGAAGATGACAGAGAAAACAGG	IDT
oADC9	CTgatGGATCCaggAAGGGAGTCGAGAAAATGGATGAAAAAATGAAAACTGAACAT	IDT
oADC35	tgaggggacaggcgagagGCTTATATCATTTTATCGTATAATTCTGCAGCC	IDT
oADC40	tgaggggacaggcgagagGCTTACACTAAGTCGCGAGGTAAATC	IDT
oLO33	CATCACCACCATCATCATtaaGCctctcgcctgtcccc	IDT
oLO48	GTTGCGGAAGGTTTTTTTTTTGC	IDT
oLO50	gcgcttattcttttcgataactgg	IDT
oLO77	AGATCACGACATCGATTACAAAGATGATGACGATAAAtaggaggtggggacatgag	IDT
oLO78	TTATAATCACCATCATGATCCTTGTAGTCaaagaagagactttctttttgtttttctt	IDT

### Sheet: gene blocks
gblock name	sequence	source
oES221	TCATTGATAGAGTGAGTTAAACTGATGGATCCAGGAAGGGAGTCGAGAAAATGGATAACGCTAAGTATAATCGTCTTACAATTATTGAACGTACCGACAATAAGACAAAATCCGGCAATTTGCTTTACCTTTGCCGTTGCGATTGTGGAAACACATGCGAAACTACACTCGCAAAACTGCGCAGCGGCCATACTAAAAGTTGCGGCTGCCTGATCAATGACGTTGCTGCGAAGAAATTTGAAAAGTATATTGGTATGAAGAACAATAAACTGACAATTATTGCAGATTCCGGCAAGCGGACCAAGGCCGGACAGCGGATAGTTCTTTGTCAATGTGATTGCGGCAATACATGCGAAGTTGTCTTCGCAAAGTTTAATAATGGCGATACTAAGAGCTGCG…	TWIST
oES222	TCATTGATAGAGTGAGTTAAACTGATGGATCCAGGAAGGGAGTCGAGAAAATGAAATTGATGATTGGTAAAAAATACAATAAACTGACGATCATCGAGAAAACGGGTGACAAGACCAAATCAGGCAACCTTTTATATCTTTGTCGGTGCGATTGTGGTAACACATGTGAAACGACATTAGCGAAACTCCGGTCAGGACACACCAAATCTTGTGGGTGTTTAATTAATGATGTGGCAGCAAAGAAATTTGAGAAATACGTGGGGATGACAAATAATAAACTGACTATTATTGCGGATAGCGGGAAGAGAACAAAGGCTGGACAACGTATTGTGCTGTGTCAGTGCGATTGCGGGAATACCTGTGAAGTGATCTTCGCGAAGTTTAACAATGGTTACACGA…	TWIST
oES223	TCATTGATAGAGTGAGTTAAACTGATGGATCCAGGAAGGGAGTCGAGAAAATGAATAACCATATCATCGACCTGACTGGAAAGAAATTTGGGCGTCTCACTGTAAAAGAATTCGTCAGGTCAGAAAATGGGAACGCTGTCTGGAAATGCATTTGCAATTGCGGCAATGAGAAAGAGGTCTTAGCACAACACCTGAAACGCGGCCACGTCCAATCATGCGGCTGTTTGGCAAAAGAAAACGGCCGAGAATATGCTGAGAAAAACTTACGGACTGAAACCGCCCAAAAAAATGCCTTGAAAAGAAAACTGGAAGTTGATGCGGTAGACGGTACCATGAAAAGTGCACTCACACGCTCACTTAGCTCAAGAAATAAGAGCGGTTTGAAAGGCGTACGCTGGA…	TWIST
oES224	TCATTGATAGAGTGAGTTAAACTGATGGATCCAGGAAGGGAGTCGAGAAAATGGATAATAAAAAATATAATAAATTAACTATAATCGAAAAGACAGGCGCTAAGACCAAAAGCGGAAACCTCATTTATCTCTGCCAGTGTGATTGTGGAAATACATGCACGACGACTCTGGCGAAACTTCGGTCTGGACACACTAAATCTTGTGGCTGCTTGATTAATGACGTAGCTGCAAAAAAATTCGAGAAGTATATTGGAATGAAAAATAATAAACTGACAATCATCGCAGATACCGAAAAGCGGACAAAAGCAGGGCAGCGAATTATCCTTTGTCAATGTGAATGCGGAAATACGTGCGAAGTGATTTTTGCAAAATTCAATAACGGTTACACAAAGTCATGCG…	TWIST
oES225	TCATTGATAGAGTGAGTTAAACTGATGGATCCAGGAAGGGAGTCGAGAAAAAATGTGTTTGTGAATGCGGTAATGAGAAGGAGGTGCTTGCCCAACAGCTGAAGAGGGGTTATGTGAAATCGTGCCGATGCCTCGCTAAAGAGAATGGCAACAAATATGCGAAAAATAACTTGCATTCGGAGGAAGTAAAAAAAAAAGCCCTTGCGCGCAAACTTGAAGTCGATAGCGTCGACGGAACATTAAAGAGCGCCCTTACACGGAAAATCAGTACTCGAAATAAGAGCGGCATTAAAGGGGTTAGATGGAACGAGGGCCGCAAGAAATGGGAGGCATCTATTACATTTAAACGTAACCATCATTTTCTTGGTAGATTTACTAAAAAAGAAGATGCAATTAAAA…	TWIST
oES226	TCATTGATAGAGTGAGTTAAACTGATGGATCCAGGAAGGGAGTCGAGAAAATGGACCTTACAAATAAAAAATTTGGCAGATTGACTGTCAAGGAATTTGTCAGAAGTGAAAACGGCAATGCATTGTGGAATTGTTTTTGTGTGTGCGGTAATGAAAAAGAGGTGCTTGCCCAGCACCTTAAAAGAGGACATGTTCAGAGCTGCGGCTGTCTTGCGAAAGAAAACGGAAGAGAATATGCAGAAAAGAATCTTAGAACTGAAACTGCGCAAAAAAATGCGTTGAAACGTAAGTTAGAGGTCGATGCTGTTGACGGGACCATGAAATCCGCTTTGACCCGTTCACTGAGTGCACGTAACAAATCCGGCATCAAAGGAGTGCGCTGGGACGAGAAGCGCAATA…	TWIST
oES227	TCATTGATAGAGTGAGTTAAACTGATGGATCCAGGAAGGGAGTCGAGAAAATGAACAACCACATCATAGATTTAACAGGCAAAAAATTCGGACGCCTGACAGTGAAAGAATTTGTACGCTCAGAGAATGGGAACGCGTTATGGAAATGCGTGTGCGTCTGCGGCAACGAAAAAGAAGTGCTTGCCCATAATCTGAAGCGAGGCTACGTTCAGTCATGTGGTTGTCTTAGCGAAGACACTGGCCGGAAGTACGCCGATAAAAACCTCCGTTCGGAAACAGCACAAAAAAACGCGCTTAAACGTAAATTAGAAGTTGATGCAGTTGACGGCACTATGAAGTCTGCTTTAACTCGGAGCCTGAGTACAAGGAATAAATCAGGCATAAAAGGGGTCCGCTGGA…	TWIST
oES229	TCATTGATAGAGTGAGTTAAACTGATGGATCCAGGAAGGGAGTCGAGAAAATGACAGCAAAATCTGATTTAACAGGCAGACGGTTTGAACGGTTAACGGTCCTCGGCGATGTCGGCAAACGTACACCGAAGGAATCAATTCTGTGGCATTGCCTTTGTGATTGCGGGAGAGCAACATTCGTGAGGGGGGACCATCTTAAAAATGGGCAAATAAAGTCTTGTGGATGCCTGAATGACGAGTTGAAACGGCAGCGGTATAAAGATCTCACGGGCTATGAGAATGATAATTTTAAAGTAATCGTTCGGAAAGAATCTAAAAATCAGCGGGTGAAGTGGTTATGTGAATGCAAACACTGTGGCAACACAACGACGCTTAATAGCTCTGAGATCGAGAAGACCA…	TWIST
CasPRIB2 gblock	ATGACCGCCAAAAAGTATAACAAATTAACCATCATTAAGGACACTGGAAAGCGCACCAAAAGTGGTAACGCCCTGTACGAGTGTCAATGTGATTGTGGAAATATTTGTGAGACAACCCTTGCCAAGTTGCGTTCTGGGCATACTAAATCGTGCGGGTGTTTGATCAAGGAGACCGCCAACGAGAAGTTCGAGAAGTATGTTGGCATTCAGAAAAATCGCTTAACTCTTATCTCTGATACCGGAAAGCGCACGTCGGCGGGACAACGTATTGTGTTATGTAAGTGTGACTGCGGGAATACGTGTGAGGTTGTTTTTGCCAAGTTTAATTCGGGCCACTCTAAAAGTTGTGGATGCTTAGCTTTGGAGAAGAAAAAAGAGAAACATGAAGAAGGACGTGCG…	IDT
AcrIB11 gblock	ATGCATCCCATCAGTAAACTGTTAATTGAATATAACACTTCCTTATATGCTTTACAGAAGCATCATGGGATGCAACAGCCTTCATTAAGCCGCTCCATTAATAATGAAACGCCTATTGAACGTATGAACGTCGGCACCATCGTCCAATTTGCCCATGCCTTTGGGGAGGCGCCTGAGACCATCTTGCGCAAACTGTTAGACTACGAAGAAGAAACGGAACTGGAAAAGCTGTTTTATCGTAATATCAATACCGGAGTAGTTATTAACGGCAAAGAATTGAAGGAATCCTCGGATGCAAATGTGGTAGCGTTATGGGAGGATATTAAAGATGATGACTACGAAAAAGAATCCATCGGAGTGAGCAATTTCGATGAGTACCGTGCGTATCTGCAAAGCTAC…
